# Structure-based drug repositioning explains ibrutinib as VEGFR2 inhibitor

**DOI:** 10.1101/678896

**Authors:** Melissa F. Adasme, Daniele Parisi, Kristien Van Belle, Sebastian Salentin, V. Joachim Haupt, Gary S. Jennings, Jörg-Christian Heinrich, Jean Herman, Ben Sprangers, Thierry Louat, Yves Moreau, Michael Schroeder

**Affiliations:** Biotechnology Center (BIOTEC), Technische Universität Dresden, 01307 Dresden, Germany; ESAT-STADIUS, KU Leuven, B-3001 Heverlee, Belgium; Interface Valorisation Platform (IVAP), KU Leuven, 3000 Leuven, Belgium; Laboratory of Molecular Immunology (Rega institute), KU Leuven, Belgium; Department of Pediatric Nephrology and Solid Organ Transplantation, University Hospitals Leuven, 3000 Leuven, Belgium; Department of Nephrology, University Hospitals Leuven, 3000 Leuven, Belgium; PharmAI GmbH, 01307 Dresden, Germany

## Abstract

Many drugs are promiscuous and bind to multiple targets. On the one hand, these targets may be linked to unwanted side effects, but on the other, they may achieve a combined desired effect (polypharmacology) or represent multiple diseases (drug repositioning). With the growth of 3D structures of drug-target complexes, it is today possible to study drug promiscuity at the structural level and to screen vast amounts of drug-target interactions to predict side effects, polypharmacological potential, and repositioning opportunities. Here, we pursue such an approach to identify drugs inactivating B-cells, whose dysregulation can function as a driver of autoimmune diseases. Screening over 500 kinases, we identified 22, whose knock out impeded the activation of B-cells. Among these 22 is the gene KDR, whose gene product VEGFR2 is a prominent cancer target with anti-VEGFR2 drugs on the market for over a decade. The main result of this paper is that structure-based drug repositioning for the identified kinase targets identified the cancer drug ibrutinib as micromolar VEGFR2 inhibitor with a very high therapeutic index in B-cell inactivation. These findings prove that ibrutinib is not only acting on the Bruton’s tyrosine kinase BTK, against which it was designed. Instead, it may be a polypharmacological drug, which additionally targets angiogenesis via inhibition of VEGFR2. Therefore ibrutinib carries potential to treat other VEGFR2 associated disease. Structure-based drug repositioning explains ibrutinib’s anti VEGFR2 action through a specific pattern of interactions shared between BTK and VEGFR2. Overall, structure-based drug repositioning was able to predict these findings at a fraction of the time and cost of a conventional screen.
