## Supplementary material for "Structure-based drug repositioning explains ibrutinib as VEGFR2 inhibitor": Compounds screening

### Sheet: PLOTS
COUNT OF PREDICTIONS BY PROTEIN (MATRIX WITH x)
PROTEIN	UNIPROT	SELECTED	REST	TOTAL
CSNK1D	(P48730)	39	37	76
KDR	(P35968)	40	33	73
DAPK1	(P53355)	30	37	67
NEK2	(P51955)	30	25	55
EPHB4	(P54760)	35	17	52
MST4	(Q9P289)	7	4	11
CDC7	(O00311)	5	4	9
MAP2K2	(P36507)	3	3	6
ILK	(Q13418)	3	0	3
MLK4	(Q5TCX8)	1	2	3
FER	(P16591)	0	0	0
TXK	(P42681)	0	0	0
BRSK1	(Q8TDC3)	0	0	0
STK33	(Q9BYT3)	0	0	0
IRAK3	(Q9Y616)	0	0	0
MAP3K10	(Q02779)	0	0	0
WNK2	(Q9Y3S1)	0	0	0
PXK	(Q7Z7A4)	0	0	0
PRKAG2	(Q9UGJ0)	0	0	0
SCYL1	(Q96KG9)	0	0	0
PTK7	(Q13308)	0	0	0
PAK3	(Q61036)	0	0	0
					COUNT OF PREDICTIONS BY METHOD (ALL HITS)
					PROTEIN	PLIP	LIGRSMD	TOTAL
					CSNK1D	235	13	248
					KDR	157	70	227
					DAPKI	89	48	137
					NEK2	104	23	127
					EPHB4	77	33	110
					MST4	8	5	13
					MAP2K2	8	4	12
					CDC7	7	0	7
					ILK	0	3	3
					MLK4	3	0	3
					FER	0	0	0
					TXK	0	0	0
					BRSK1	0	0	0
					STK33	0	0	0
					IRAK3	0	0	0
					MAP3K10	0	0	0
					WNK2	0	0	0
					PXK	0	0	0
					PRKAG2	0	0	0
					SCYL1	0	0	0
					PTK7	0	0	0
					PAK3	0	0	0
										COUNT OF PREDICTIONS BY METHOD (HIT BEST PVAL)
										PROTEIN	PLIP	LIGRSMD	TOTAL
										CSNK1D	42	2	44
										NEK2	30	1	31
										KDR	24	6	30
										DAPKI	24	2	26
										EPHB4	16	3	19
										CDC7	3	0	3
										MLK4	2	0	2
										MST4	2	0	2
										MAP2K2	0	0	0
										ILK	0	0	0
										FER	0	0	0
										TXK	0	0	0
										BRSK1	0	0	0
										STK33	0	0	0
										IRAK3	0	0	0
										MAP3K10	0	0	0
										WNK2	0	0	0
										PXK	0	0	0
										PRKAG2	0	0	0
										SCYL1	0	0	0
										PTK7	0	0	0
										PAK3	0	0	0
													157

### Sheet: global
RANK	NAME	CID	INCHIKEY	DRUG_CATEGORY	BINDING EVIDENCE	AVAILABILITY	DISEASES				PVAL	METHOD	QUERY WITH BEST PVALUES		TARGETS TEMPLATES
							Cancer	Cancer of Immune system	Autoimmunity	Alloimmunity			PDB	PROTEIN	CSNK1D (P48730)	NEK2 (P51955)	MST4(Q9P289)	FER (P16591)	KDR (P35968)	MAP2K2 (P36507)	TXK (P42681)	DAPK1 (P53355)	EPHB4 (P54760)	BRSK1 (Q8TDC3)	STK33 (Q9BYT3)	IRAK3 (Q9Y616)	MAP3K10 (Q02779)	WNK2 (Q9Y3S1)	CDC7 (O00311)	ILK (Q13418)	PXK (Q7Z7A4)	PRKAG2 (Q9UGJ0)	SCYL1 (Q96KG9)	PTK7 (Q13308)	PAK3 (Q61036)	MLK4 (Q5TCX8)
1	Fluconazole	3365	JLFNLZLINWHATN-UHFFFAOYSA-N			X					0	PLIP Tanimoto	4B4L:1PE:A:1305	DAPKI								X
2	Alanine	5950	JLFNLZLINWHATN-UHFFFAOYSA-N	Aminoacid							0	PLIP Tanimoto	4B4L:1PE:A:1305	DAPKI		X	X					X	X
3	Sorafenib	216239	XOUJJANKOSOGGZ-UHFFFAOYSA-N		X						0	LigRMSD	3EWH:K11:A:1	KDR	X				X				X
4	Glucosamine	441477	LENZDBCJOHFCAS-UHFFFAOYSA-N			X					0	PLIP Tanimoto	2XNM:TRS:A:1291	NEK2		X						X
5	Luteolin	5280445	HEGSGKPQLMEBJL-UHFFFAOYSA-N	Natural compound	X		C				0	PLIP Tanimoto	4TWC:BOG:A:1006	CSNK1D	X				X			X	X
6	Nilotinib	644241	UBPDGBZAJZCPRS-UHFFFAOYSA-N		X						0	LigRMSD	3CP9:C19:A:501	KDR		X			X
7	Meclofenamate	4037	WUDBUIUHVNECTM-UHFFFAOYSA-N			X	C		C		0	PLIP Tanimoto	3UYT:0CK:D:295	CSNK1D	X				X			X
8	Indomethacin	3715	UEPOHWWKVBWCFV-UHFFFAOYSA-N			X			A		0	PLIP Tanimoto	4KB8:1QN:A:401	CSNK1D	X				X
9	Sunitinib	5329102	RZAOBFFPQYPKDH-UHFFFAOYSA-L		X						0	LigRMSD	2YAK:OSV:A:1279	DAPKI	X	X	X		X	X		X	X
10	Vemurafenib	42611257	RIPJOCORIIPSHM-UHFFFAOYSA-N		X						0	PLIP Tanimoto	2P2H:994:A:501	KDR	X	X			X			X	X
11	Midazolam	4192	AIKUBOPKWKZULG-UHFFFAOYSA-N			X			C		0	PLIP Tanimoto	4YPD:DKG:A:303	DAPKI								X
12	Niacinamide	936	PZQVSTYDRQZTCQ-UHFFFAOYSA-N	Simple structure							0	PLIP Tanimoto	2VX0:7X7:A:1889	EPHB4	X	X			X			X	X
13	Colchicine	6167	ADBWFWIENBZBOM-UHFFFAOYSA-N			X			A		0	PLIP Tanimoto	2VX1:7X8:A:1889	EPHB4	X				X			X	X
14	Crizotinib	11626560	JJWLXRKVUJDJKG-UHFFFAOYSA-N		X						0	PLIP Tanimoto	4F9C:0SX:A:601	CDC7	X	X			X			X	X						X
15	Erlotinib	176870	QRBUYKGEVMCOGS-UHFFFAOYSA-N		X						0	LigRMSD	2XVD:AS6:A:1889	EPHB4	X				X				X
16	Y 27632	448042	PZQVSTYDRQZTCQ-UHFFFAOYSA-N			X					0	PLIP Tanimoto	2VX0:7X7:A:1889	EPHB4	X	X			X	X		X	X						X	X
17	Dasatinib	3062316	YKWMUBZHSOYRFF-UHFFFAOYSA-N		X						0	LigRMSD	2X9F:X9F:A:1889	EPHB4	X	X			X			X	X						X
18	Lapatinib	208908	QHIMVPIOWKYPSO-UHFFFAOYSA-N		X						0	LigRMSD	2VWU:7X1:A:1888	EPHB4		X	X		X				X
19	Adenosine	60961	LGZYEDZSPHLISU-UHFFFAOYSA-N	Nucleoside analog							0	LigRMSD	3GUB:GUB:A:296	DAPKI	X	X	X		X	X		X	X							X
20	Acetaminophen	1983	SZFZBFLFLOAVDZ-UHFFFAOYSA-N	Simple structure							0	PLIP Tanimoto	4F9B:0SY:C:601	CDC7	X							X	X						X
21	Thiolactomycin	445629	ZVSNVLKUNCNJEG-UHFFFAOYSA-N			X					0	PLIP Tanimoto	4KBK:1QG:A:401	CSNK1D	X							X
22	Tryptophan	6305	FFHSQDAETWTILU-UHFFFAOYSA-N	Aminoacid					L		0	PLIP Tanimoto	2XKF:BX1:A:1280	NEK2		X			X			X	X
23	Tretinoin	444795	SQTWIUXTIUIKOJ-UHFFFAOYSA-N			X	A	A			0	PLIP Tanimoto	5MQV:D5Q:F:301	CSNK1D	X	X			X			X	X
24	Efavirenz	64139	ZVSNVLKUNCNJEG-UHFFFAOYSA-N			X					0	PLIP Tanimoto	4KBK:1QG:C:401	CSNK1D	X	X			X				X
25	Adenine	190	AUMDBEHGJRZSOO-UHFFFAOYSA-N	Nucleoside analog							0	LigRMSD	4HNF:16W:B:301	CSNK1D	X	X			X			X	X							X
26	Quercetin	5280343	ILAPFJQQVLOERA-UHFFFAOYSA-N		X						0	PLIP Tanimoto	4TWC:37J:B:1008	CSNK1D	X	X	X		X			X	X
27	Vandetanib	3081361	RIPJOCORIIPSHM-UHFFFAOYSA-N		X						0	LigRMSD	2P2H:994:A:501	KDR	X	X			X				X
28	Imatinib	5291	CPVRYQAOUPSUDO-UHFFFAOYSA-N		X						6.93e-06	LigRMSD	2P2I:608:A:501	KDR	X	X			X			X	X
29	Phenylalanine	6140	RIPJOCORIIPSHM-UHFFFAOYSA-N	Aminoacid							6.93e-06	PLIP Tanimoto	2P2H:994:A:501	KDR		X	X		X				X
30	Deoxycytidine	13711	ILAPFJQQVLOERA-UHFFFAOYSA-N	Nucleoside analog				C			7.14e-06	PLIP Tanimoto	4TWC:37J:B:1008	CSNK1D	X
31	Phenylbutazone	4781	WUBFAXNVDMCVIO-UHFFFAOYSA-N			X			A		7.24e-06	PLIP Tanimoto	3B8Q:900:A:501	KDR					X				X
32	Ampicillin	6249	CPVRYQAOUPSUDO-UHFFFAOYSA-N			X					1.38e-05	PLIP Tanimoto	2P2I:608:A:501	KDR					X
33	Pyridoxal	1051	JOVBKEMPKRSFDQ-UHFFFAOYSA-N	Simple structure							2.05e-05	PLIP Tanimoto	2XKD:T3M:A:1280	NEK2	X	X						X	X
34	Estradiol	5757	FNHUNERGHGEZMB-UHFFFAOYSA-N	Hormone			A				2.09e-05	PLIP Tanimoto	2XNO:ED8:A:1280	NEK2	X	X			X			X	X
35	Fluorouracil	3385	RYYPXCPQIBKUIW-UHFFFAOYSA-N			X	A				2.09e-05	PLIP Tanimoto	4HGT:15G:A:301	CSNK1D	X				X
36	Glutamic	33032	FFHSQDAETWTILU-UHFFFAOYSA-N	Aminoacid							2.1e-05	PLIP Tanimoto	2XKF:BX1:A:1280	NEK2		X			X																	X
37	Hydroxyflutamide	91649	DNZGEPPZYMAFLN-UHFFFAOYSA-N			X					2.22e-05	PLIP Tanimoto	4A4X:JUP:A:1280	NEK2	X	X							X
38	Paroxetine	43815	RNHWXYKRVZUXGO-UHFFFAOYSA-N			X					2.23e-05	LigRMSD	2RL5:2RL:A:501	KDR	X				X				X
39	Tacrine	1935	QRBUYKGEVMCOGS-UHFFFAOYSA-N			X					2.77e-05	PLIP Tanimoto	2XVD:AS6:A:1889	EPHB4	X				X				X
40	Cocaine	446220	XZXHXSATPCNXJR-UHFFFAOYSA-N			X					2.86e-05	PLIP Tanimoto	3C7Q:XIN:A:1172	KDR					X
41	Folic	6037	HYZUFWSDOGCUME-UHFFFAOYSA-N			X					3.63e-05	PLIP Tanimoto	5M57:4SP:A:301	NEK2		X
42	Pyruvic	1060	ISDJJVQYECSIRH-UHFFFAOYSA-N	Simple structure							4.15e-05	PLIP Tanimoto	2XK6:EQH:A:1280	NEK2		X						X
43	Darunavir	213039	WOSKHXYHFSIKNG-UHFFFAOYSA-N			X					4.84e-05	PLIP Tanimoto	3WZD:LEV:A:1201	KDR	X				X			X
44	Lopinavir	92727	XPWHRQHBPRSUAW-UHFFFAOYSA-N			X					4.91e-05	PLIP Tanimoto	4TN6:PFO:A:401	CSNK1D	X	X			X			X	X
45	Dexamethasone	5743	HEGSGKPQLMEBJL-UHFFFAOYSA-N			X		A	A		5.07e-05	PLIP Tanimoto	4TWC:BOG:A:1006	CSNK1D	X				X			X	X						X
46	Tyrosine	6057	QYMUPWSODGEMOO-UHFFFAOYSA-N	Aminoacid							5.08e-05	PLIP Tanimoto	2XK8:5R1:A:1280	NEK2		X
47	Tolcapone	4659569	RDUXJEGWTNOYDA-UHFFFAOYSA-N			X					5.14e-05	PLIP Tanimoto	4KBA:1QM:C:401	CSNK1D	X
48	Propofol	4943	HEGSGKPQLMEBJL-UHFFFAOYSA-N			X					5.14e-05	PLIP Tanimoto	4TW9:HSJ:A:1011	CSNK1D	X							X	X
49	Zonisamide	5734	HEGSGKPQLMEBJL-UHFFFAOYSA-N			X					5.67e-05	PLIP Tanimoto	4TWC:BOG:A:1008	CSNK1D	X
50	Salicylic	338	XZXHXSATPCNXJR-UHFFFAOYSA-N			X			A		5.71e-05	PLIP Tanimoto	3C7Q:XIN:A:1172	KDR	X	X			X				X
51	Tadalafil	110635	JTYLHRZXSYVYMO-UHFFFAOYSA-N			X	A				5.71e-05	PLIP Tanimoto	4KB8:1QO:B:401	CSNK1D	X				X
52	Thioguanine	2723601	LWRNLKJXUXEHQC-UHFFFAOYSA-N			X	A	A	A		5.79e-05	PLIP Tanimoto	5M53:7GJ:A:301	NEK2		X
53	Fusidic	3000226	SQTWIUXTIUIKOJ-UHFFFAOYSA-N			X					5.91e-05	PLIP Tanimoto	5MQV:D5Q:A:301	CSNK1D	X				X			X	X
54	Sapropterin	44257	HYZUFWSDOGCUME-UHFFFAOYSA-N			X					6.53e-05	PLIP Tanimoto	5M57:4SP:A:301	NEK2		X	X		X
55	Testosterone	6013	PZQVSTYDRQZTCQ-UHFFFAOYSA-N	Hormone			C				6.89e-05	PLIP Tanimoto	2VX0:7X7:A:1889	EPHB4	X				X			X	X
56	Celecoxib	2662	IMAXIFQCJHLTDA-UHFFFAOYSA-N			X			C		6.92e-05	PLIP Tanimoto	2VWV:7X3:A:1888	EPHB4	X				X				X
															None
57	Chloramphenicol	5959	WUDBUIUHVNECTM-UHFFFAOYSA-N			X	C			C	6.94e-05	PLIP Tanimoto	3UYT:0CK:C:295	CSNK1D	X				X			X	X						X
58	Galantamine	9651	TWOLOZGQZKJZKJ-UHFFFAOYSA-N			X					6.96e-05	PLIP Tanimoto	3VHE:42Q:A:1170	KDR					X				X
59	Januvia	4369359	FASALJZFFLCNKM-UHFFFAOYSA-N			X					7.6e-05	PLIP Tanimoto	2XNP:WCX:A:1280	NEK2		X			X	X
60	Alitretinoin	449171	KYTCQEPJCGDRHX-UHFFFAOYSA-N			X	A		C		7.7e-05	PLIP Tanimoto	5AUT:2AN:A:301	DAPKI								X
61	Benzyl	244	FHGWSDMASYUDAO-UHFFFAOYSA-N	Simple structure							7.71e-05	PLIP Tanimoto	1P4F:DRG:A:295	DAPKI								X
62	Diethylstilbestrol	448537	HEGSGKPQLMEBJL-UHFFFAOYSA-N			X	A				7.96e-05	PLIP Tanimoto	4TWC:BOG:A:1006	CSNK1D	X	X
63	Amodiaquine	2165	JTYLHRZXSYVYMO-UHFFFAOYSA-N			X					9.63e-05	PLIP Tanimoto	4KB8:1QO:D:401	CSNK1D	X
64	Triclosan	5564	PGXVYAGZHYSWAC-UHFFFAOYSA-N			X					9.65e-05	PLIP Tanimoto	4TW9:386:A:1010	CSNK1D	X	X			X	X			X						X
65	Chlorpromazine	2726	SLJJNJJNZQBFHR-UHFFFAOYSA-N			X					9.99e-05	PLIP Tanimoto	3CPC:C52:A:1	KDR					X	X
66	Diazoxide	3019	UWFFWZGQGRBIBG-UHFFFAOYSA-N			X	A				0.000104	PLIP Tanimoto	5IH6:AUG:A:305	CSNK1D	X
67	Tofacitinib	9926791	WUDBUIUHVNECTM-UHFFFAOYSA-N		X						0.000105	LigRMSD	3UYT:0CK:A:295	CSNK1D	X		X					X	X
68	Tropisetron	656665	OOGFARLILYPNCI-UHFFFAOYSA-N			X					0.000105	PLIP Tanimoto	1WVY:STU:A:1001	DAPKI					X			X
69	Raltitrexed	104758	MVWFAKKKMGICFP-UHFFFAOYSA-N			X	A				0.00011	PLIP Tanimoto	2XK4:OL2:A:1280	NEK2		X			X
70	Mitoxantrone	4212	WZIXOZNAMZUGQS-UHFFFAOYSA-N		X						0.00011	LigRMSD	4AGD:B49:A:2000	KDR	X				X			X	X
71	Doxorubicin	31703	XOUJJANKOSOGGZ-UHFFFAOYSA-N			X	A	A			0.00011	PLIP Tanimoto	3EWH:K11:A:1	KDR					X
72	Hydrocortisone	5754	OOGFARLILYPNCI-UHFFFAOYSA-N	Hormone					A		0.000111	PLIP Tanimoto	2YN8:STU:B:1889	EPHB4					X			X	X						X
73	Prochlorperazine	4917	FNHUNERGHGEZMB-UHFFFAOYSA-N			X					0.000131	PLIP Tanimoto	2XNO:ED8:A:1280	NEK2		X
74	Alogliptin	11450633	TUZGJLLUQFGAEP-UHFFFAOYSA-N			X					0.000138	PLIP Tanimoto	4AG8:AXI:A:2000	KDR					X
75	Dronabinol	16078	FHGWSDMASYUDAO-UHFFFAOYSA-N			X					0.00014	PLIP Tanimoto	1P4F:DRG:A:295	DAPKI								X
76	Ritonavir	392622	CLEGTVIMOPPIBR-UHFFFAOYSA-N			X					0.000145	PLIP Tanimoto	3CPB:C92:A:1	KDR					X			X	X
77	Vorinostat	5311	LLGCILJXJWTAOB-UHFFFAOYSA-N			X	A	A			0.000147	PLIP Tanimoto	3GGF:GVD:B:304	MST4			X
78	Thyroxine	5819	ZVSNVLKUNCNJEG-UHFFFAOYSA-N			X			C	C	0.000157	PLIP Tanimoto	4KBK:1QG:C:401	CSNK1D	X	X			X
79	Mitomycin	19972	WUDBUIUHVNECTM-UHFFFAOYSA-N			X					0.000157	PLIP Tanimoto	3UYT:0CK:C:295	CSNK1D	X
80	Alprostadil	5280723	RDUXJEGWTNOYDA-UHFFFAOYSA-N			X					0.000161	PLIP Tanimoto	4KBA:1QM:D:401	CSNK1D	X
81	Diflunisal	3059	WUDBUIUHVNECTM-UHFFFAOYSA-N			X			A		0.000162	PLIP Tanimoto	3UYT:0CK:C:295	CSNK1D	X	X
82	Digoxin	2724385	OOGFARLILYPNCI-UHFFFAOYSA-N								0.000163	PLIP Tanimoto	3ZEW:STU:A:1889	EPHB4	X								X
83	Tolmetin	5509	DXJSLXVHZRWEMR-UHFFFAOYSA-N						A		0.000167	PLIP Tanimoto	2XKE:WI2:A:1280	NEK2		X
84	Pamidronate	4674	JXHKFWHXGVRXOA-UHFFFAOYSA-N				C				0.00018	PLIP Tanimoto	4UYA:AGS:A:1438	MLK4																						X
85	Estrone	5870	BLAFVGLBBOPRLP-UHFFFAOYSA-N	Hormone			A				0.000187	PLIP Tanimoto	5EW3:5T2:B:1201	KDR					X
86	Tetrahydrofolate	5460413	DXJSLXVHZRWEMR-UHFFFAOYSA-N								0.000187	PLIP Tanimoto	2XKE:WI2:A:1280	NEK2		X
87	Acarbose	445421	IQPNAANSBPBGFQ-UHFFFAOYSA-N								0.000192	PLIP Tanimoto	5AUU:LU2:A:400	DAPKI								X
88	Hhantag691	24776445	CLEGTVIMOPPIBR-UHFFFAOYSA-N				A				0.0002	PLIP Tanimoto	3CPB:C92:B:2	KDR					X
89	Acetazolamide	1986	JXHKFWHXGVRXOA-UHFFFAOYSA-N								0.000202	PLIP Tanimoto	4UYA:AGS:A:1438	MLK4																						X
90	Glycine	750	AOAAZBKGFGSOFM-UHFFFAOYSA-N	Aminoacid					A		0.000203	PLIP Tanimoto	2XKC:4VQ:A:1280	NEK2		X						X
91	Penicillin	6869	OOGFARLILYPNCI-UHFFFAOYSA-N								0.000208	PLIP Tanimoto	3ZEW:STU:B:1888	EPHB4	X								X
92	Ethanol	702	WUDBUIUHVNECTM-UHFFFAOYSA-N	Simple structure							0.00022	PLIP Tanimoto	3UYT:0CK:C:295	CSNK1D	X
93	Tetracaine	5411	HEGSGKPQLMEBJL-UHFFFAOYSA-N								0.000232	PLIP Tanimoto	4TW9:HSJ:A:1011	CSNK1D	X
94	Zidovudine	35370	ILAPFJQQVLOERA-UHFFFAOYSA-N					C			0.000237	PLIP Tanimoto	4TWC:37J:B:1008	CSNK1D	X
95	Pyrimethamine	4993	DNZGEPPZYMAFLN-UHFFFAOYSA-N								0.00024	PLIP Tanimoto	4A4X:JUP:A:1280	NEK2	X	X			X
96	Indinavir	5362440	ASDVVHQAXNTHHM-UHFFFAOYSA-N				C				0.000259	PLIP Tanimoto	4TXC:38G:A:301	DAPKI	X							X
97	Nicotine	89594	ADBWFWIENBZBOM-UHFFFAOYSA-N	Simple structure							0.000275	PLIP Tanimoto	2VX1:7X8:A:1889	EPHB4								X	X
98	Bexarotene	82146	KYTCQEPJCGDRHX-UHFFFAOYSA-N				C	A			0.000287	PLIP Tanimoto	5AUT:2AN:A:301	DAPKI								X
99	Proflavine	7099	LWRNLKJXUXEHQC-UHFFFAOYSA-N								0.00029	PLIP Tanimoto	5M53:7GJ:A:301	NEK2		X
100	Dextroamphetamine	5826	OOGFARLILYPNCI-UHFFFAOYSA-N	Simple structure							0.000292	PLIP Tanimoto	1WVY:STU:A:1001	DAPKI								X
101	Hydroquinone	785	XPLOOUSXYDOQNB-UHFFFAOYSA-N	Simple structure							0.000293	PLIP Tanimoto	3VID:4TT:A:2001	KDR			X		X			X
102	Fosfomycin	446987	ZIBGPFATKBEMQZ-UHFFFAOYSA-N	Simple structure							0.000297	PLIP Tanimoto	4UV0:PGE:A:1303	DAPKI								X
103	Rofecoxib	5090	DNNSJGJMUHCFAQ-UHFFFAOYSA-N						A		0.000298	PLIP Tanimoto	2VWY:7X5:A:1889	EPHB4								X	X
104	Bortezomib	387447	SZFZBFLFLOAVDZ-UHFFFAOYSA-N					A			0.000342	PLIP Tanimoto	4F9B:0SY:C:601	CDC7								X							X
105	Pci	24821094	MBAXTTUWDHWZDX-UHFFFAOYSA-N				C	A			0.000343	PLIP Tanimoto	3CJG:KIM:A:1167	KDR					X			X
106	Hexachlorophene	3598	FASALJZFFLCNKM-UHFFFAOYSA-N							A	0.000346	PLIP Tanimoto	2XNP:WCX:A:1280	NEK2		X			X
107	Vivanza	110634	RDUXJEGWTNOYDA-UHFFFAOYSA-N				C				0.000358	PLIP Tanimoto	4KBA:1QM:C:401	CSNK1D	X
108	Palonosetron	148211	ADBWFWIENBZBOM-UHFFFAOYSA-N				C				0.00037	PLIP Tanimoto	2VX1:7X8:A:1889	EPHB4									X
109	Sildenafil	5212	ILAPFJQQVLOERA-UHFFFAOYSA-N								0.000379	PLIP Tanimoto	4TWC:37J:B:1008	CSNK1D	X	X			X
110	Dinoprostone	5280360	SQTWIUXTIUIKOJ-UHFFFAOYSA-N								0.000385	PLIP Tanimoto	5MQV:D5Q:A:301	CSNK1D	X				X
111	Aminocaproic	564	JWCQXNFQJKJIFG-UHFFFAOYSA-N	Simple structure							0.000389	PLIP Tanimoto	2VWX:7X4:A:1889	EPHB4	X							X	X
112	Phenacetin	4754	ZVSNVLKUNCNJEG-UHFFFAOYSA-N								0.000396	PLIP Tanimoto	4KBK:1QG:A:401	CSNK1D	X
113	Sertraline	68617	UWFFWZGQGRBIBG-UHFFFAOYSA-N								0.000434	PLIP Tanimoto	5IH6:AUG:A:305	CSNK1D	X				X
114	Brl	121750	PGXVYAGZHYSWAC-UHFFFAOYSA-N						A		0.000447	PLIP Tanimoto	4TW9:386:B:1007	CSNK1D	X
115	Gefitinib	123631	FASALJZFFLCNKM-UHFFFAOYSA-N		X						0.000449	LigRMSD	2XNP:WCX:A:1280	NEK2		X			X
116	Teriflunomide	54684141	OOGFARLILYPNCI-UHFFFAOYSA-N						A		0.00045	PLIP Tanimoto	3ZEW:STU:A:1889	EPHB4									X
117	Imipramine	3696	XPWHRQHBPRSUAW-UHFFFAOYSA-N				C				0.00047	PLIP Tanimoto	4TN6:PFO:A:401	CSNK1D	X
118	Triiodothyronine	5920	FASALJZFFLCNKM-UHFFFAOYSA-N								0.00047	PLIP Tanimoto	2XNP:WCX:A:1280	NEK2		X
119	Suramin	5361	XZXHXSATPCNXJR-UHFFFAOYSA-N				C				0.000493	PLIP Tanimoto	3C7Q:XIN:A:1172	KDR					X
120	Pentamidine	4735	TUZGJLLUQFGAEP-UHFFFAOYSA-N				C				0.000512	PLIP Tanimoto	4AG8:AXI:A:2000	KDR					X			X
121	Miraxion	446284	MBAXTTUWDHWZDX-UHFFFAOYSA-N				A				0.000525	PLIP Tanimoto	3CJG:KIM:A:1167	KDR	X				X				X
122	Idarubicin	42890	UBPDGBZAJZCPRS-UHFFFAOYSA-N	Simple structure				A			0.000526	PLIP Tanimoto	3CP9:C19:A:501	KDR					X
123	Succinic	1110	PVKSNHVPLWYQGJ-UHFFFAOYSA-N								0.000542	PLIP Tanimoto	3DFC:ANP:B:296	DAPKI								X
124	Dalfopristin	6323289	ADBWFWIENBZBOM-UHFFFAOYSA-N								0.000571	PLIP Tanimoto	2VX1:7X8:A:1889	EPHB4									X
125	Kinetin	3830	HYZUFWSDOGCUME-UHFFFAOYSA-N								0.000573	PLIP Tanimoto	5M57:4SP:A:301	NEK2		X
126	Remikiren	6324659	WOSKHXYHFSIKNG-UHFFFAOYSA-N								0.000584	PLIP Tanimoto	3WZD:LEV:A:1201	KDR					X			X
127	Saquinavir	441243	ASDVVHQAXNTHHM-UHFFFAOYSA-N								0.000596	PLIP Tanimoto	4TXC:38G:A:301	DAPKI	X							X
128	Cephalothin	6024	MWVUNZGIJWXHFJ-UHFFFAOYSA-N								0.000598	PLIP Tanimoto	2WQO:VGK:A:1280	NEK2		X
129	Cholecalciferol	6221	SUUJGZTUALFNIN-UHFFFAOYSA-N						C		0.000602	PLIP Tanimoto	3CJF:SAV:A:1167	KDR	X				X
130	Atazanavir	148192	IQPNAANSBPBGFQ-UHFFFAOYSA-N								0.000618	PLIP Tanimoto	5AUU:LU2:A:400	DAPKI								X
131	Mannitol	6251	LENZDBCJOHFCAS-UHFFFAOYSA-N	Simple structure							0.000619	PLIP Tanimoto	2XNM:TRS:A:1291	NEK2		X
132	Pentoxifylline	4740	HYZUFWSDOGCUME-UHFFFAOYSA-N								0.000631	PLIP Tanimoto	5M57:4SP:A:301	NEK2		X
133	Chlorzoxazone	2733	HEGSGKPQLMEBJL-UHFFFAOYSA-N								0.000632	PLIP Tanimoto	4TWC:BOG:A:1008	CSNK1D	X
134	Quinidine	441074	ASDVVHQAXNTHHM-UHFFFAOYSA-N								0.00065	PLIP Tanimoto	4TXC:38G:A:301	DAPKI								X
135	Histamine	774	ILAPFJQQVLOERA-UHFFFAOYSA-N	Frequent compound				A			0.000671	PLIP Tanimoto	4TWC:37J:B:1008	CSNK1D	X
136	Glyburide	3488	FHGWSDMASYUDAO-UHFFFAOYSA-N								0.000672	PLIP Tanimoto	1P4F:DRG:A:295	DAPKI	X				X			X
137	Theophylline	2153	JLFNLZLINWHATN-UHFFFAOYSA-N								0.000674	PLIP Tanimoto	4B4L:1PE:A:1305	DAPKI								X
138	Proline	145742	FFHSQDAETWTILU-UHFFFAOYSA-N	Aminoacid							0.000693	PLIP Tanimoto	2XKF:BX1:A:1280	NEK2		X						X
139	Lumiracoxib	151166	ILAPFJQQVLOERA-UHFFFAOYSA-N								0.000697	PLIP Tanimoto	4TWC:37J:A:1007	CSNK1D	X							X
140	Etravirine	193962	XOUJJANKOSOGGZ-UHFFFAOYSA-N								0.00071	PLIP Tanimoto	3EWH:K11:A:1	KDR					X
141	Delavirdine	5625	WUDBUIUHVNECTM-UHFFFAOYSA-N								0.000712	PLIP Tanimoto	3UYT:0CK:A:295	CSNK1D	X
142	Tranexamic	5526	MWVUNZGIJWXHFJ-UHFFFAOYSA-N								0.000729	PLIP Tanimoto	2WQO:VGK:A:1280	NEK2		X
143	Maraviroc	3002977	DNZGEPPZYMAFLN-UHFFFAOYSA-N								0.00073	PLIP Tanimoto	4A4X:JUP:A:1280	NEK2		X
144	Bezafibrate	39042	MBAXTTUWDHWZDX-UHFFFAOYSA-N								0.000786	PLIP Tanimoto	3CJG:KIM:A:1167	KDR					X
145	Ym 529	130956	LLGCILJXJWTAOB-UHFFFAOYSA-N								0.000787	PLIP Tanimoto	3GGF:GVD:A:305	MST4			X
146	Acyclovir	2022	HYZUFWSDOGCUME-UHFFFAOYSA-N								0.000813	PLIP Tanimoto	5M57:4SP:A:301	NEK2		X
147	Desipramine	2995	RKBVIYAYFDBXIL-UHFFFAOYSA-N				C				0.000836	PLIP Tanimoto	4KBC:1QJ:A:401	CSNK1D	X				X
148	Norepinephrine	439260	SQMWSBKSHWARHU-UHFFFAOYSA-N	Simple structure							0.000841	PLIP Tanimoto	3GU8:3GU:A:296	DAPKI								X
149	Melatonin	896	OOGFARLILYPNCI-UHFFFAOYSA-N				L				0.000843	PLIP Tanimoto	1WVY:STU:A:1001	DAPKI								X
150	Nevirapine	4463	OOGFARLILYPNCI-UHFFFAOYSA-N								0.000843	PLIP Tanimoto	1WVY:STU:A:1001	DAPKI								X
151	Atovaquone	74989	OOGFARLILYPNCI-UHFFFAOYSA-N								0.000843	PLIP Tanimoto	1WVY:STU:A:1001	DAPKI								X
152	Ganciclovir	3454	HYZUFWSDOGCUME-UHFFFAOYSA-N							C	0.000856	PLIP Tanimoto	5M57:4SP:A:301	NEK2		X
153	Toremifene	3005573	ASDVVHQAXNTHHM-UHFFFAOYSA-N				A				0.000874	PLIP Tanimoto	4TXC:38G:A:301	DAPKI								X
154	Amprenavir	65016	RYYPXCPQIBKUIW-UHFFFAOYSA-N								0.000884	PLIP Tanimoto	4HGT:15G:B:301	CSNK1D	X
155	Tirofiban	60947	RZAOBFFPQYPKDH-UHFFFAOYSA-L								0.00089	PLIP Tanimoto	2YAK:OSV:A:1279	DAPKI								X
156	Glimepiride	3476	YAFJZGKNDPMMGF-UHFFFAOYSA-N								0.000932	PLIP Tanimoto	5IH5:AUE:A:302	CSNK1D	X
157	Suvorexant	24965990	ADBWFWIENBZBOM-UHFFFAOYSA-N								0.00107	PLIP Tanimoto	2VX1:7X8:A:1889	EPHB4									X

### Sheet: Sheet4
RANK	NAME	CID	INCHIKEY	DRUG_CATEGORY	BINDING EVIDENCE	DISEASES				QUERY WITH BEST PVALUES	TARGETS TEMPLATES
						Cancer	Cancer of Immune system	Autoimmunity	Alloimmunity	PVAL	KDR (P35968)	DAPK1 (P53355)	CSNK1D (P48730)	NEK2 (P51955)	EPHB4 (P54760)	CDC7 (O00311)	MAP2K2 (P36507)	MST4(Q9P289)	ILK (Q13418)	MLK4 (Q5TCX8)	FER (P16591)	TXK (P42681)	BRSK1 (Q8TDC3)	STK33 (Q9BYT3)	IRAK3 (Q9Y616)	MAP3K10 (Q02779)	WNK2 (Q9Y3S1)	PXK (Q7Z7A4)	PRKAG2 (Q9UGJ0)	SCYL1 (Q96KG9)	PTK7 (Q13308)	PAK3 (Q61036)
1	Fluconazole	3365	JLFNLZLINWHATN-UHFFFAOYSA-N							0		0
2	Alanine	5950	JLFNLZLINWHATN-UHFFFAOYSA-N	Aminoacid						0		0		0.000151194	2.79152e-05			0.000345093
3	Sorafenib	216239	XOUJJANKOSOGGZ-UHFFFAOYSA-N		X					0	0		5.10204e-05		3.48185e-05
4	Glucosamine	441477	LENZDBCJOHFCAS-UHFFFAOYSA-N							0		0		0.000131991
5	Luteolin	5280445	HEGSGKPQLMEBJL-UHFFFAOYSA-N	Natural compound	X	C				0	0	0.000480825	5.79992e-05		0.000857061
6	Nilotinib	644241	UBPDGBZAJZCPRS-UHFFFAOYSA-N		X					0	0			0.000802946
7	Meclofenamate	4037	WUDBUIUHVNECTM-UHFFFAOYSA-N			C		C		0	0.000287356	0	0.000169881
8	Indomethacin	3715	UEPOHWWKVBWCFV-UHFFFAOYSA-N					A		0	0		0.000312406
9	Sunitinib	5329102	RZAOBFFPQYPKDH-UHFFFAOYSA-L		X					0	0.000105437	0.000227096	7.29951e-05	0	0		0.000153725	0
10	Vemurafenib	42611257	RIPJOCORIIPSHM-UHFFFAOYSA-N		X					0	1.3861e-05	0	0.000827277	1.62211e-05	0.000436276
11	Midazolam	4192	AIKUBOPKWKZULG-UHFFFAOYSA-N					C		0		0
12	Niacinamide	936	PZQVSTYDRQZTCQ-UHFFFAOYSA-N	Simple structure						0	0.000394718	0.000105106	4.99993e-05	0	0.000278569
13	Colchicine	6167	ADBWFWIENBZBOM-UHFFFAOYSA-N					A		0	0.000185836	0	0		0.000571374
14	Crizotinib	11626560	JJWLXRKVUJDJKG-UHFFFAOYSA-N		X					0	7.68237e-05	0	0.000103144	0	0.000215874	0.000777555
15	Erlotinib	176870	QRBUYKGEVMCOGS-UHFFFAOYSA-N		X					0	0		0.00094763		0
16	Y 27632	448042	PZQVSTYDRQZTCQ-UHFFFAOYSA-N							0	0.000282622	0	6.65474e-05	0.000957046	0.000367938	0.000893668	0.000462302		0.000851609
17	Dasatinib	3062316	YKWMUBZHSOYRFF-UHFFFAOYSA-N		X					0	0	0.00042132	1.4816e-05	4.86953e-05	0	0.000513614
18	Lapatinib	208908	QHIMVPIOWKYPSO-UHFFFAOYSA-N		X					0	0			4.14748e-05	0			0.000478523
19	Adenosine	60961	LGZYEDZSPHLISU-UHFFFAOYSA-N	Nucleoside analog						0	0	3.24423e-05	0.000381196	0	0.000762393		0.00043797	0.000446081	0.000113548
20	Acetaminophen	1983	SZFZBFLFLOAVDZ-UHFFFAOYSA-N	Simple structure						0		8.11056e-05	0		0.000350739	0.000879704
21	Thiolactomycin	445629	ZVSNVLKUNCNJEG-UHFFFAOYSA-N							0		0.000293181	0
22	Tryptophan	6305	FFHSQDAETWTILU-UHFFFAOYSA-N	Aminoacid				L		0	5.5358e-05	0.000357175		0	9.00252e-05
23	Tretinoin	444795	SQTWIUXTIUIKOJ-UHFFFAOYSA-N			A	A			0	0.000749818	0.000293181	0	0.000437024	0.000805977
24	Efavirenz	64139	ZVSNVLKUNCNJEG-UHFFFAOYSA-N							0	5.71498e-05		0	0.00087521	0.000668514
25	Adenine	190	AUMDBEHGJRZSOO-UHFFFAOYSA-N	Nucleoside analog						0	0	0.000300091	0.000275759	0.000188276	0.00029198				0.000405528
26	Quercetin	5280343	ILAPFJQQVLOERA-UHFFFAOYSA-N		X					0	0.000162211	0	0.000114284	0.000786725	0.00019176			0.000770953
27	Vandetanib	3081361	RIPJOCORIIPSHM-UHFFFAOYSA-N		X					0	0.000348754		0.000875941	0.000811056	0
28	Imatinib	5291	CPVRYQAOUPSUDO-UHFFFAOYSA-N		X					6.93e-06	6.9266e-06	4.16155e-05	5.67739e-05	0.00086783	8.11056e-06
29	Phenylalanine	6140	RIPJOCORIIPSHM-UHFFFAOYSA-N	Aminoacid						6.93e-06	1.38664e-05			6.92674e-06	0.000283926			2.7149e-05
30	Deoxycytidine	13711	ILAPFJQQVLOERA-UHFFFAOYSA-N	Nucleoside analog			C			7.14e-06			7.14276e-06
31	Phenylbutazone	4781	WUBFAXNVDMCVIO-UHFFFAOYSA-N					A		7.24e-06	0.00011894				7.23893e-06
32	Ampicillin	6249	CPVRYQAOUPSUDO-UHFFFAOYSA-N							1.38e-05	1.38062e-05
33	Pyridoxal	1051	JOVBKEMPKRSFDQ-UHFFFAOYSA-N	Simple structure						2.05e-05		0.000392193	0.000785703	2.05319e-05	0.000515023
34	Estradiol	5757	FNHUNERGHGEZMB-UHFFFAOYSA-N	Hormone		A				2.09e-05	0.000471009	0.000295783	0.000192524	0.000277393	2.09364e-05
35	Fluorouracil	3385	RYYPXCPQIBKUIW-UHFFFAOYSA-N			A				2.09e-05	0.000166357		2.09401e-05
36	Glutamic	33032	FFHSQDAETWTILU-UHFFFAOYSA-N	Aminoacid						2.1e-05	0.000107117			2.10037e-05						0.000503865
37	Hydroxyflutamide	91649	DNZGEPPZYMAFLN-UHFFFAOYSA-N							2.22e-05			2.22456e-05	0.000254982	0.00088819
38	Paroxetine	43815	RNHWXYKRVZUXGO-UHFFFAOYSA-N							2.23e-05	0.000340966		2.22692e-05		0.000653404
39	Tacrine	1935	QRBUYKGEVMCOGS-UHFFFAOYSA-N							2.77e-05	2.76995e-05		4.45081e-05		0.000717315
40	Cocaine	446220	XZXHXSATPCNXJR-UHFFFAOYSA-N							2.86e-05	2.85645e-05
41	Folic	6037	HYZUFWSDOGCUME-UHFFFAOYSA-N							3.63e-05				3.62768e-05
42	Pyruvic	1060	ISDJJVQYECSIRH-UHFFFAOYSA-N	Simple structure						4.15e-05		0.000624632		4.15443e-05
43	Darunavir	213039	WOSKHXYHFSIKNG-UHFFFAOYSA-N							4.84e-05	4.83763e-05	0.000811331	0.00015434
44	Lopinavir	92727	XPWHRQHBPRSUAW-UHFFFAOYSA-N							4.91e-05	0.000634177	0.000160867	4.91083e-05	5.54785e-05	0.000399358
45	Dexamethasone	5743	HEGSGKPQLMEBJL-UHFFFAOYSA-N				A	A		5.07e-05	0.00079636	0.00045546	5.07493e-05		0.000284975	0.000209453
46	Tyrosine	6057	QYMUPWSODGEMOO-UHFFFAOYSA-N	Aminoacid						5.08e-05				5.07876e-05
47	Tolcapone	4659569	RDUXJEGWTNOYDA-UHFFFAOYSA-N							5.14e-05			5.14177e-05
48	Propofol	4943	HEGSGKPQLMEBJL-UHFFFAOYSA-N							5.14e-05		0.000770504	5.14177e-05		0.000931871
49	Zonisamide	5734	HEGSGKPQLMEBJL-UHFFFAOYSA-N							5.67e-05			5.67482e-05
50	Salicylic	338	XZXHXSATPCNXJR-UHFFFAOYSA-N					A		5.71e-05	5.7129e-05		0.000984898	0.00064513	0.000399358
51	Tadalafil	110635	JTYLHRZXSYVYMO-UHFFFAOYSA-N			A				5.71e-05	5.71498e-05		9.62621e-05
52	Thioguanine	2723601	LWRNLKJXUXEHQC-UHFFFAOYSA-N			A	A	A		5.79e-05				5.79311e-05
53	Fusidic	3000226	SQTWIUXTIUIKOJ-UHFFFAOYSA-N							5.91e-05	0.000135731	0.000929413	5.91126e-05		0.000465936
54	Sapropterin	44257	HYZUFWSDOGCUME-UHFFFAOYSA-N							6.53e-05	0.000851609			6.52983e-05				0.000513969
55	Testosterone	6013	PZQVSTYDRQZTCQ-UHFFFAOYSA-N	Hormone		C				6.89e-05	6.89322e-05	0.000244745	0.000291843		0.000153271
56	Celecoxib	2662	IMAXIFQCJHLTDA-UHFFFAOYSA-N					C		6.92e-05	6.92257e-05		0.000213655		0.000285511
57	Chloramphenicol	5959	WUDBUIUHVNECTM-UHFFFAOYSA-N			C			C	6.94e-05	0.000476254	6.94319e-05	0.000118225		0.000561076	0.000181526
58	Galantamine	9651	TWOLOZGQZKJZKJ-UHFFFAOYSA-N							6.96e-05	0.000609389				6.96422e-05
59	Januvia	4369359	FASALJZFFLCNKM-UHFFFAOYSA-N							7.6e-05	0.000343239			7.60372e-05			0.000174763
60	Alitretinoin	449171	KYTCQEPJCGDRHX-UHFFFAOYSA-N			A		C		7.7e-05		7.70378e-05
61	Benzyl	244	FHGWSDMASYUDAO-UHFFFAOYSA-N	Simple structure						7.71e-05		7.70778e-05
62	Diethylstilbestrol	448537	HEGSGKPQLMEBJL-UHFFFAOYSA-N			A				7.96e-05			7.95568e-05	0.000772269
63	Amodiaquine	2165	JTYLHRZXSYVYMO-UHFFFAOYSA-N							9.63e-05			9.62621e-05
64	Triclosan	5564	PGXVYAGZHYSWAC-UHFFFAOYSA-N							9.65e-05	0.000157991		0.000106534	9.64799e-05	0.00071726	0.000656285	0.000515966
65	Chlorpromazine	2726	SLJJNJJNZQBFHR-UHFFFAOYSA-N							9.99e-05	0.000485208						9.98644e-05
66	Diazoxide	3019	UWFFWZGQGRBIBG-UHFFFAOYSA-N			A				0.000104			0.000103732
67	Tofacitinib	9926791	WUDBUIUHVNECTM-UHFFFAOYSA-N		X					0.000105		0.000121658	0.000134304		0.000681287			0.000105437
68	Tropisetron	656665	OOGFARLILYPNCI-UHFFFAOYSA-N							0.000105	0.000854847	0.000105437
69	Raltitrexed	104758	MVWFAKKKMGICFP-UHFFFAOYSA-N			A				0.00011	0.000539662			0.000109504
70	Mitoxantrone	4212	WZIXOZNAMZUGQS-UHFFFAOYSA-N		X					0.00011	0.000110219	0.000462302	0.000609667		0.000260721
71	Doxorubicin	31703	XOUJJANKOSOGGZ-UHFFFAOYSA-N			A	A			0.00011	0.000110266
72	Hydrocortisone	5754	OOGFARLILYPNCI-UHFFFAOYSA-N	Hormone				A		0.000111	0.000288664	0.000110975			0.000277668	0.000125672
73	Prochlorperazine	4917	FNHUNERGHGEZMB-UHFFFAOYSA-N							0.000131				0.000131171
74	Alogliptin	11450633	TUZGJLLUQFGAEP-UHFFFAOYSA-N							0.000138	0.000138375
75	Dronabinol	16078	FHGWSDMASYUDAO-UHFFFAOYSA-N							0.00014		0.000140141
76	Ritonavir	392622	CLEGTVIMOPPIBR-UHFFFAOYSA-N							0.000145	0.000200673	0.000769321			0.000145425
77	Vorinostat	5311	LLGCILJXJWTAOB-UHFFFAOYSA-N			A	A			0.000147								0.000147361
78	Thyroxine	5819	ZVSNVLKUNCNJEG-UHFFFAOYSA-N					C	C	0.000157	0.000446974		0.000157141	0.000470048
79	Mitomycin	19972	WUDBUIUHVNECTM-UHFFFAOYSA-N							0.000157			0.000157369
80	Alprostadil	5280723	RDUXJEGWTNOYDA-UHFFFAOYSA-N							0.000161			0.000160514
81	Diflunisal	3059	WUDBUIUHVNECTM-UHFFFAOYSA-N					A		0.000162			0.000161598	0.000678558
82	Digoxin	2724385	OOGFARLILYPNCI-UHFFFAOYSA-N							0.000163			0.00016269		0.000855953
83	Tolmetin	5509	DXJSLXVHZRWEMR-UHFFFAOYSA-N					A		0.000167				0.000166603
84	Pamidronate	4674	JXHKFWHXGVRXOA-UHFFFAOYSA-N			C				0.00018										0.000179952
85	Estrone	5870	BLAFVGLBBOPRLP-UHFFFAOYSA-N	Hormone		A				0.000187	0.000186833
86	Tetrahydrofolate	5460413	DXJSLXVHZRWEMR-UHFFFAOYSA-N							0.000187				0.000187428
87	Acarbose	445421	IQPNAANSBPBGFQ-UHFFFAOYSA-N							0.000192		0.000192387
88	Hhantag691	24776445	CLEGTVIMOPPIBR-UHFFFAOYSA-N			A				0.0002	0.000200477
89	Acetazolamide	1986	JXHKFWHXGVRXOA-UHFFFAOYSA-N							0.000202										0.000201546
90	Glycine	750	AOAAZBKGFGSOFM-UHFFFAOYSA-N	Aminoacid				A		0.000203		0.000339919		0.000203036
91	Penicillin	6869	OOGFARLILYPNCI-UHFFFAOYSA-N							0.000208			0.000208082		0.000584565
92	Ethanol	702	WUDBUIUHVNECTM-UHFFFAOYSA-N	Simple structure						0.00022			0.000220316
93	Tetracaine	5411	HEGSGKPQLMEBJL-UHFFFAOYSA-N							0.000232			0.000231997
94	Zidovudine	35370	ILAPFJQQVLOERA-UHFFFAOYSA-N				C			0.000237			0.000236758
95	Pyrimethamine	4993	DNZGEPPZYMAFLN-UHFFFAOYSA-N							0.00024	0.000239894		0.000320148	0.000275657
96	Indinavir	5362440	ASDVVHQAXNTHHM-UHFFFAOYSA-N			C				0.000259		0.000258787	0.000848873
97	Nicotine	89594	ADBWFWIENBZBOM-UHFFFAOYSA-N	Simple structure						0.000275		0.000293181			0.000275106
98	Bexarotene	82146	KYTCQEPJCGDRHX-UHFFFAOYSA-N			C	A			0.000287		0.000287141
99	Proflavine	7099	LWRNLKJXUXEHQC-UHFFFAOYSA-N							0.00029				0.000289656
100	Dextroamphetamine	5826	OOGFARLILYPNCI-UHFFFAOYSA-N	Simple structure						0.000292		0.00029198
101	Hydroquinone	785	XPLOOUSXYDOQNB-UHFFFAOYSA-N	Simple structure						0.000293	0.0009043	0.000293181						0.00060942
102	Fosfomycin	446987	ZIBGPFATKBEMQZ-UHFFFAOYSA-N	Simple structure						0.000297		0.000297157
103	Rofecoxib	5090	DNNSJGJMUHCFAQ-UHFFFAOYSA-N					A		0.000298		0.00120588			0.000297703
104	Bortezomib	387447	SZFZBFLFLOAVDZ-UHFFFAOYSA-N				A			0.000342		0.000342282				0.000663269
105	Ibrutinib	24821094	MBAXTTUWDHWZDX-UHFFFAOYSA-N			C	A			0.000343	0.000342899	0.000616622
106	Hexachlorophene	3598	FASALJZFFLCNKM-UHFFFAOYSA-N						A	0.000346	0.000565702			0.000345624
107	Vivanza	110634	RDUXJEGWTNOYDA-UHFFFAOYSA-N			C				0.000358			0.000358145
108	Palonosetron	148211	ADBWFWIENBZBOM-UHFFFAOYSA-N			C				0.00037					0.000370335
109	Sildenafil	5212	ILAPFJQQVLOERA-UHFFFAOYSA-N							0.000379	0.000379038		0.000428565	0.000754558
110	Dinoprostone	5280360	SQTWIUXTIUIKOJ-UHFFFAOYSA-N							0.000385	0.000535779		0.000385217
111	Aminocaproic	564	JWCQXNFQJKJIFG-UHFFFAOYSA-N	Simple structure						0.000389		0.000388819	0.000437772		0.000777529
112	Phenacetin	4754	ZVSNVLKUNCNJEG-UHFFFAOYSA-N							0.000396			0.000395714
113	Sertraline	68617	UWFFWZGQGRBIBG-UHFFFAOYSA-N							0.000434	0.000434231		0.000972497
114	Brl	121750	PGXVYAGZHYSWAC-UHFFFAOYSA-N					A		0.000447			0.000447443
115	Gefitinib	123631	FASALJZFFLCNKM-UHFFFAOYSA-N		X					0.000449	0.000470413			0.000449311
116	Teriflunomide	54684141	OOGFARLILYPNCI-UHFFFAOYSA-N					A		0.00045					0.000449738
117	Imipramine	3696	XPWHRQHBPRSUAW-UHFFFAOYSA-N			C				0.00047			0.000470037
118	Triiodothyronine	5920	FASALJZFFLCNKM-UHFFFAOYSA-N							0.00047				0.000470048
119	Suramin	5361	XZXHXSATPCNXJR-UHFFFAOYSA-N			C				0.000493	0.000492737
120	Pentamidine	4735	TUZGJLLUQFGAEP-UHFFFAOYSA-N			C				0.000512	0.000511987	0.000607806
121	Miraxion	446284	MBAXTTUWDHWZDX-UHFFFAOYSA-N			A				0.000525	0.000871534		0.000525317		0.00107474
122	Idarubicin	42890	UBPDGBZAJZCPRS-UHFFFAOYSA-N	Simple structure			A			0.000526	0.000526146
123	Succinic	1110	PVKSNHVPLWYQGJ-UHFFFAOYSA-N							0.000542		0.000542232
124	Dalfopristin	6323289	ADBWFWIENBZBOM-UHFFFAOYSA-N							0.000571					0.000571374
125	Kinetin	3830	HYZUFWSDOGCUME-UHFFFAOYSA-N							0.000573				0.000573174
126	Remikiren	6324659	WOSKHXYHFSIKNG-UHFFFAOYSA-N							0.000584	0.0005842	0.000947913
127	Saquinavir	441243	ASDVVHQAXNTHHM-UHFFFAOYSA-N							0.000596		0.000664452	0.000596315
128	Cephalothin	6024	MWVUNZGIJWXHFJ-UHFFFAOYSA-N							0.000598				0.000598193
129	Cholecalciferol	6221	SUUJGZTUALFNIN-UHFFFAOYSA-N					C		0.000602	0.00060211		0.000712129
130	Atazanavir	148192	IQPNAANSBPBGFQ-UHFFFAOYSA-N							0.000618		0.000618387
131	Mannitol	6251	LENZDBCJOHFCAS-UHFFFAOYSA-N	Simple structure						0.000619				0.00061871
132	Pentoxifylline	4740	HYZUFWSDOGCUME-UHFFFAOYSA-N							0.000631				0.000631217
133	Chlorzoxazone	2733	HEGSGKPQLMEBJL-UHFFFAOYSA-N							0.000632			0.000632337
134	Quinidine	441074	ASDVVHQAXNTHHM-UHFFFAOYSA-N							0.00065		0.000650463
135	Histamine	774	ILAPFJQQVLOERA-UHFFFAOYSA-N	Frequent compound			A			0.000671			0.000671419
136	Glyburide	3488	FHGWSDMASYUDAO-UHFFFAOYSA-N							0.000672	0.000778291	0.000868877	0.000671981
137	Theophylline	2153	JLFNLZLINWHATN-UHFFFAOYSA-N							0.000674		0.000673661
138	Proline	145742	FFHSQDAETWTILU-UHFFFAOYSA-N	Aminoacid						0.000693		0.000954507		0.000693122
139	Lumiracoxib	151166	ILAPFJQQVLOERA-UHFFFAOYSA-N							0.000697		0.000697203	0.000705299
140	Etravirine	193962	XOUJJANKOSOGGZ-UHFFFAOYSA-N							0.00071	0.000709836
141	Delavirdine	5625	WUDBUIUHVNECTM-UHFFFAOYSA-N							0.000712			0.000712129
142	Tranexamic	5526	MWVUNZGIJWXHFJ-UHFFFAOYSA-N							0.000729				0.000728833
143	Maraviroc	3002977	DNZGEPPZYMAFLN-UHFFFAOYSA-N							0.00073				0.00073049
144	Bezafibrate	39042	MBAXTTUWDHWZDX-UHFFFAOYSA-N							0.000786	0.00078581
145	Ym 529	130956	LLGCILJXJWTAOB-UHFFFAOYSA-N							0.000787								0.000787321
146	Acyclovir	2022	HYZUFWSDOGCUME-UHFFFAOYSA-N							0.000813				0.000812601
147	Desipramine	2995	RKBVIYAYFDBXIL-UHFFFAOYSA-N			C				0.000836	0.000871534		0.000835987
148	Norepinephrine	439260	SQMWSBKSHWARHU-UHFFFAOYSA-N	Simple structure						0.000841		0.000840824
149	Melatonin	896	OOGFARLILYPNCI-UHFFFAOYSA-N			L				0.000843		0.000843499
150	Nevirapine	4463	OOGFARLILYPNCI-UHFFFAOYSA-N							0.000843		0.000843499
151	Atovaquone	74989	OOGFARLILYPNCI-UHFFFAOYSA-N							0.000843		0.000843499
152	Ganciclovir	3454	HYZUFWSDOGCUME-UHFFFAOYSA-N						C	0.000856				0.000856133
153	Toremifene	3005573	ASDVVHQAXNTHHM-UHFFFAOYSA-N			A				0.000874		0.000874279
154	Amprenavir	65016	RYYPXCPQIBKUIW-UHFFFAOYSA-N							0.000884			0.000884186
155	Tirofiban	60947	RZAOBFFPQYPKDH-UHFFFAOYSA-L							0.00089		0.000889556
156	Glimepiride	3476	YAFJZGKNDPMMGF-UHFFFAOYSA-N							0.000932			0.000932235
157	Suvorexant	24965990	ADBWFWIENBZBOM-UHFFFAOYSA-N							0.00107					0.00106868
