## Supplementary material for "Structure-based drug repositioning explains ibrutinib as VEGFR2 inhibitor": Activity assay

### Sheet: Sheet1
Compound	Target	% Enzyme Activity (relative to DMSO controls)
		1 uM			10 uM
		Data 1	Data 2	Average	Data 1	Data 2	Average
Chloramphenicol	CDC7	74.04	66.42	70.23	67.4	78.48	72.94
Hydrocortisone	CDC7	77.32	71.43	74.375	77.92	73.6	75.76
Acetaminophen	CDC7	78.79	70.75	74.77	85.04	74.76	79.9
Triclosan	CDC7	68.2	72.7	70.45	71.17	59.69	65.43
Dexamethasone	CDC7	95.29	93.17	94.23	74.71	76.42	75.565
Bortezomib	CDC7	77.59	72.36	74.975	84.43	84.67	84.55
Chloramphenicol	CK1d	102.39	112.24	107.315	117.62	112.03	114.825
Acetaminophen	CK1d	106.63	107.07	106.85	115.24	109.83	112.535
Triclosan	CK1d	94.81	98.33	96.57	97.84	95.98	96.91
Dexamethasone	CK1d	107.03	103.33	105.18	102.77	105	103.885
Aminocaproic acid	CK1d	116.42	120.38	118.4	121.92	127.27	124.595
Phenacetin	CK1d	110.24	114.33	112.285	114.09	113.78	113.935
Chlorzoxazone	CK1d	127.04	113.95	120.495	102.57	115.21	108.89
Amodiaquine	CK1d	106.19	108.2	107.195	70.51	67.63	69.07
Diethylstilbestrol	CK1d	107.49	103.9	105.695	84.58	85.11	84.845
Diflunisal	CK1d	106.89	272.47	189.68	104.76	106.42	105.59
Salicylic acid	CK1d	106.83	103.33	105.08	108.51	110.14	109.325
Colchicine	CK1d	116.42	109.01	112.715	113.31	111.97	112.64
Meclofenamate	CK1d	125.84	118.33	122.085	103.12	101.01	102.065
Testosterone	CK1d	113.99	120.92	117.455	117.27	111.35	114.31
Zonisamide	CK1d	113.64	108.73	111.185	116.24	104.92	110.58
Paroxetine	CK1d	108.28	109.6	108.94	106.38	103.82	105.1
Imipramine	CK1d	119.14	106.05	112.595	114.51	103.8	109.155
Sertraline	CK1d	105.95	107.11	106.53	106.22	220.55	163.385
Digoxin	CK1d	105.62	101.39	103.505	102.31	99.09	100.7
Sildenafil	CK1d	107.72	104.97	106.345	103.46	96.26	99.86
Glimepiride	CK1d	107.91	104.59	106.25	92.55	86	89.275
Delavirdine	CK1d	128.98	100.34	114.66	105.7	96.42	101.06
Thyroxine	CK1d	106.26	106.06	106.16	99.72	94.72	97.22
Iomethacin	CK1d	102.08	102.21	102.145	98.78	92	95.39
Histamine	CK1d	102.79	105.51	104.15	103.17	103.66	103.415
Fluorouracil	CK1d	106.12	103.69	104.905	110.21	101.8	106.005
Estradiol	CK1d	99.57	101.77	100.67	98.69	94.25	96.47
Celecoxib	CK1d	94.83	94.53	94.68	107.01	99.71	103.36
Pyrimethamine	CK1d	95.24	92.18	93.71	85.89	82.82	84.355
Tolcapone	CK1d	91.46	91.92	91.69	33.17	37.98	35.575
Diazoxide	CK1d	99.58	90.62	95.1	96.56	97.73	97.145
Saquinavir	CK1d	107.04	111.43	109.235	122.72	118.68	120.7
Iinavir	CK1d	100.6	109.14	104.87	114.48	117.07	115.775
Darunavir	CK1d	116.81	105.94	111.375	113.55	120.66	117.105
Glyburide	CK1d	102.64	106.05	104.345	111.78	115.26	113.52
Adenosine	CK1d	86.53	88.91	87.72	51.08	49.36	50.22
Fusidic acid	CK1d	95.29	104.94	100.115	112.99	108.46	110.725
Penicillin	CK1d	97.41	99.49	98.45	111.85	119.01	115.43
Dasatinib	CK1d	95.39	101.94	98.665	93.21	92.22	92.715
Mitomycin	CK1d	100.68	96.28	98.48	209.38	107.8	158.59
Efavirenz	CK1d	101.66	96.54	99.1	109.14	110.89	110.015
Tadalafil	CK1d	105.89	101.67	103.78	107.23	109.5	108.365
Lopinavir	CK1d	110.84	102.47	106.655	112.72	105.15	108.935
Amprenavir	CK1d	108.06	107.04	107.55	110	108.46	109.23
Alprostadil	CK1d	100.59	99.74	100.165	108.06	105.21	106.635
Lumiracoxib	CK1d	111.3	106.29	108.795	100.73	98.08	99.405
Niacinamide	CK1d	106.9	119.07	112.985	97.93	104.82	101.375
Tacrine	CK1d	107.73	118.35	113.04	107.93	114.63	111.28
Tetracaine	CK1d	103.65	116.43	110.04	119.29	118.26	118.775
Desipramine	CK1d	106.9	111.6	109.25	131.74	135.51	133.625
Zidovudine	CK1d	106.87	102.62	104.745	114.05	102.94	108.495
Propofol	CK1d	144.62	107.61	126.115	115.98	107.88	111.93
Vardenafil	CK1d	100.11	104.44	102.275	107.46	112.45	109.955
Chloramphenicol	DAPK1	112.43	106.46	109.445	99.86	98.37	99.115
Hydrocortisone	DAPK1	116.14	112.22	114.18	110.58	98.66	104.62
Acetaminophen	DAPK1	112.11	107.23	109.67	98.16	91.78	94.97
Dexamethasone	DAPK1	95.33	100.75	98.04	90.51	93.92	92.215
Bortezomib	DAPK1	95.51	104.12	99.815	94.13	89.94	92.035
Aminocaproic acid	DAPK1	115.87	111.54	113.705	109.47	111.28	110.375
Colchicine	DAPK1	112.87	111.85	112.36	117.56	96.44	107
Meclofenamate	DAPK1	121.09	114.97	118.03	115.51	122.11	118.81
Testosterone	DAPK1	108.61	109.9	109.255	99.08	104.13	101.605
Estradiol	DAPK1	97.95	123.32	110.635	68.31	69.65	68.98
Saquinavir	DAPK1	88.85	85.32	87.085	27.77	27.84	27.805
Iinavir	DAPK1	129.81	100.79	115.3	95.93	90.97	93.45
Darunavir	DAPK1	101.48	102.39	101.935	82.12	87.47	84.795
Glyburide	DAPK1	99.34	98.6	98.97	96.02	101.99	99.005
Adenosine	DAPK1	102.73	95.94	99.335	80.78	81.41	81.095
Fusidic acid	DAPK1	102.21	90.5	96.355	92.95	94.53	93.74
Dasatinib	DAPK1	91.85	92.09	91.97	49.94	52.79	51.365
Lopinavir	DAPK1	87.61	93.25	90.43	47.23	52.54	49.885
Lumiracoxib	DAPK1	102.22	94.32	98.27	97.87	104.16	101.015
Niacinamide	DAPK1	111.9	110.44	111.17	97.67	102.73	100.2
Propofol	DAPK1	112.9	102.08	107.49	86.43	86.51	86.47
Hydroquinone	DAPK1	112.42	101.25	106.835	95.43	102.97	99.2
Theophylline	DAPK1	109.64	109.23	109.435	100.03	97.79	98.91
Acarbose	DAPK1	116.25	108.03	112.14	99.05	93.1	96.075
Quinidine	DAPK1	101.97	102.52	102.245	95.41	97.67	96.54
Ibrutinib	DAPK1	97.41	93.77	95.59	23.96	23.48	23.72
Nevirapine	DAPK1	101.89	123.25	112.57	95.47	95.14	95.305
Ritonavir	DAPK1	94.8	90.36	92.58	39.19	37.72	38.455
Toremifene	DAPK1	70.37	110.46	90.415	14.95	14.58	14.765
Fluconazole	DAPK1	103.85	97.44	100.645	97.86	93.87	95.865
Tropisetron	DAPK1	103.12	97.84	100.48	92.93	89.43	91.18
Glucosamine	DAPK1	102.25	102.61	102.43	142.72	104.13	123.425
Norepinephrine	DAPK1	101.72	103.82	102.77	93.2	92.59	92.895
Pentamidine	DAPK1	97.54	103.18	100.36	92.97	88.42	90.695
Fosfomycin	DAPK1	100.97	101.52	101.245	95	90.48	92.74
Rofecoxib	DAPK1	111.72	104.16	107.94	92.47	90.82	91.645
Bexarotene	DAPK1	131.16	127.34	129.25	88.64	86.05	87.345
Atazanavir	DAPK1	95.12	101.84	98.48	73.05	76.27	74.66
Atovaquone	DAPK1	96.85	95.64	96.245	90.59	93	91.795
Alitretinoin	DAPK1	111.27	106.27	108.77	103.28	105.82	104.55
Nicotine	DAPK1	100.9	99.74	100.32	106.33	95.31	100.82
Chloramphenicol	EPHB4	96.75	99.3	98.025	93.7	96.58	95.14
Hydrocortisone	EPHB4	105.83	99.88	102.855	91.79	91.51	91.65
Acetaminophen	EPHB4	95.3	102.35	98.825	99.39	96.31	97.85
Triclosan	EPHB4	100.97	99.86	100.415	97.29	97.44	97.365
Dexamethasone	EPHB4	97.78	94.09	95.935	88.48	89.55	89.015
Aminocaproic acid	EPHB4	103.11	103.5	103.305	92.21	94.68	93.445
Salicylic acid	EPHB4	99.37	102.32	100.845	92.98	93.8	93.39
Colchicine	EPHB4	108.06	106.52	107.29	95.85	99.11	97.48
Testosterone	EPHB4	95.19	98.61	96.9	91.95	92.14	92.045
Paroxetine	EPHB4	112.69	108	110.345	95.5	93.46	94.48
Digoxin	EPHB4	99.88	103.27	101.575	91.71	93.96	92.835
Estradiol	EPHB4	99.83	100.26	100.045	91.28	92.47	91.875
Celecoxib	EPHB4	104.09	102.31	103.2	98.48	99.97	99.225
Adenosine	EPHB4	100.29	102.35	101.32	84.06	86.79	85.425
Fusidic acid	EPHB4	101.25	100.95	101.1	95.27	89.31	92.29
Penicillin	EPHB4	104.24	99.3	101.77	97.18	94.72	95.95
Dasatinib	EPHB4	0.07	0.25	0.16	0.23	0.56	0.395
Efavirenz	EPHB4	93.6	94.08	93.84	93.32	87.68	90.5
Lopinavir	EPHB4	95.58	89.67	92.625	88.96	85.66	87.31
Niacinamide	EPHB4	68.99	69.61	69.3	68.35	71.13	69.74
Tacrine	EPHB4	73.15	73.14	73.145	69.38	73.39	71.385
Propofol	EPHB4	76	57.91	66.955	68.39	68.49	68.44
Ritonavir	EPHB4	99.47	98.87	99.17	97.19	93.09	95.14
Rofecoxib	EPHB4	92.91	94.77	93.84	77.99	86.63	82.31
Nicotine	EPHB4	99.28	97.35	98.315	89.89	85.7	87.795
Phenylbutazone	EPHB4	102.42	100.92	101.67	94.37	94.61	94.49
Galantamine	EPHB4	104.73	103.85	104.29	95.37	93.68	94.525
Teriflunomide	EPHB4	102.27	100.74	101.505	96.08	93.04	94.56
Palonosetron	EPHB4	97.96	96.26	97.11	86.49	89.88	88.185
Chloramphenicol	VEGFR2	101.8	103.81	102.805	107.32	107.75	107.535
Hydrocortisone	VEGFR2	98.18	100.27	99.225	99.63	104.92	102.275
Triclosan	VEGFR2	107.78	114.22	111	102.97	99.9	101.435
Dexamethasone	VEGFR2	100.51	99.08	99.795	97.15	92.41	94.78
Salicylic acid	VEGFR2	94.43	98.74	96.585	102.87	99.44	101.155
Colchicine	VEGFR2	110.88	110.08	110.48	105.55	105.23	105.39
Meclofenamate	VEGFR2	108.3	124.94	116.62	109.87	112.17	111.02
Testosterone	VEGFR2	110.59	108.05	109.32	109.56	106.92	108.24
Paroxetine	VEGFR2	112.32	104.87	108.595	111.68	104.47	108.075
Sertraline	VEGFR2	107.12	105.51	106.315	107.3	104.52	105.91
Sildenafil	VEGFR2	112.59	112.45	112.52	111.96	106.96	109.46
Thyroxine	VEGFR2	105.56	103.18	104.37	89.69	83.55	86.62
Iomethacin	VEGFR2	105.61	105.25	105.43	106.14	98.78	102.46
Fluorouracil	VEGFR2	118.24	109.2	113.72	109.47	102.36	105.915
Estradiol	VEGFR2	115.04	114.95	114.995	105.96	103.25	104.605
Celecoxib	VEGFR2	111.99	114.66	113.325	108.3	111.74	110.02
Pyrimethamine	VEGFR2	104.33	110.52	107.425	106.39	99.13	102.76
Darunavir	VEGFR2	105.45	102.89	104.17	98.21	103	100.605
Glyburide	VEGFR2	114.41	108.84	111.625	101.83	107.45	104.64
Adenosine	VEGFR2	111.07	111.15	111.11	98.4	98.18	98.29
Fusidic acid	VEGFR2	110.34	107.49	108.915	95.96	105.37	100.665
Dasatinib	VEGFR2	68.22	66.13	67.175	13.38	15.06	14.22
Efavirenz	VEGFR2	102.21	101.62	101.915	95.58	96.24	95.91
Tadalafil	VEGFR2	103.18	101.65	102.415	98.92	96.97	97.945
Lopinavir	VEGFR2	106	102.54	104.27	103.03	95.03	99.03
Niacinamide	VEGFR2	97.47	95.37	96.42	90.62	100.74	95.68
Tacrine	VEGFR2	97.47	94.26	95.865	94.61	99.54	97.075
Desipramine	VEGFR2	99.46	94.45	96.955	92.8	85.78	89.29
Hydroquinone	VEGFR2	107.95	108.7	108.325	109.26	108.57	108.915
Ibrutinib	VEGFR2	19.55	19.48	19.515	1.46	1.53	1.495
Ritonavir	VEGFR2	110.61	112.25	111.43	112.72	106.14	109.43
Tropisetron	VEGFR2	99.56	101.65	100.605	102.27	93.19	97.73
Pentamidine	VEGFR2	100.37	103.04	101.705	93.1	93.27	93.185
Phenylbutazone	VEGFR2	102.9	109.19	106.045	86.33	105.96	96.145
Galantamine	VEGFR2	106.14	101.5	103.82	95.78	90.65	93.215
Bezafibrate	VEGFR2	100.57	111.63	106.1	106.16	106.89	106.525
Estrone	VEGFR2	108.92	103.87	106.395	105.29	104.29	104.79
Suramin	VEGFR2	73.56	71.77	72.665	7.02	5.94	6.48
Chlorpromazine	VEGFR2	101.88	109.04	105.46	105.24	106.1	105.67
Hexachlorophene	VEGFR2	109.73	109.23	109.48	5.15	5.13	5.14
Idarubicin	VEGFR2	111.85	111.52	111.685	105.86	107.43	106.645
Etravirine	VEGFR2	108.31	108.4	108.355	42.63	39.53	41.08
Alogliptin	VEGFR2	108.92	112.79	110.855	106.32	102.16	104.24
Raltitrexed	VEGFR2	107.41	107.94	107.675	105	106.17	105.585
Doxorubicin	VEGFR2	112.09	108.92	110.505	99.85	100.47	100.16
Sitagliptin	VEGFR2	100.18	95.58	97.88	99.4	99.95	99.675
Sapropterin	VEGFR2	101.37	96.61	98.99	98.48	97.79	98.135
Ampicillin	VEGFR2	103.06	95.2	99.13	95.11	96.91	96.01
Vismodegib	VEGFR2	103.48	102.84	103.16	97.76	84.45	91.105
Triclosan	MEK2	95.33	99.85	97.59	94.99	97.06	96.025
Adenosine	MEK2	96.61	95.65	96.13	60.59	57.38	58.985
Dasatinib	MEK2	44.79	45.51	45.15	8.25	7.56	7.905
Chlorpromazine	MEK2	103.14	104.05	103.595	102.43	100.33	101.38
Sitagliptin	MEK2	101.37	99.28	100.325	96.23	92.38	94.305
Pamidronate	MLK4	76.76	81.5	79.13	82.48	75.06	78.77
Acetazolamide	MLK4	105.08	106.98	106.03	99.01	97.97	98.49
Adenosine	MST4	92.13	91.16	91.645	69.89	87.06	78.475
Dasatinib	MST4	46.53	33.89	40.21	9.39	14.62	12.01
Hydroquinone	MST4	90.83	82.69	86.76	90.73	89.08	89.905
Sapropterin	MST4	88.88	86.54	87.71	96.6	77.78	87.19
Minodronic acid	MST4	84.52	106.69	95.605	83.66	79.35	81.505
Vorinostat	MST4	64.87	57.73	61.3	93.77	109.8	101.785
Triclosan	NEK2	98.51	99.82	99.165	68.87	60.37	64.62
Diethylstilbestrol	NEK2	94.51	101.33	97.92	44.73	56.72	50.725
Diflunisal	NEK2	87.06	97.2	92.13	100.11	105.46	102.785
Salicylic acid	NEK2	88.11	88.35	88.23	93.84	109.38	101.61
Sildenafil	NEK2	95.77	89.08	92.425	85.23	95.39	90.31
Thyroxine	NEK2	91.2	89.12	90.16	47.14	49.07	48.105
Estradiol	NEK2	95.7	88.45	92.075	94.87	83.02	88.945
Pyrimethamine	NEK2	107.69	104.49	106.09	102.17	103.08	102.625
Adenosine	NEK2	73.62	86.11	79.865	77.15	66.22	71.685
Dasatinib	NEK2	81.91	81.24	81.575	19.99	18.02	19.005
Efavirenz	NEK2	110.94	110.35	110.645	81.38	69.26	75.32
Lopinavir	NEK2	117.5	115.04	116.27	98.3	79.17	88.735
Niacinamide	NEK2	81.04	93.61	87.325	64.98	87.76	76.37
Glucosamine	NEK2	79.92	85.75	82.835	90.86	100.69	95.775
Hexachlorophene	NEK2	85.37	84.46	84.915	-0.21	0.25	0.02
Raltitrexed	NEK2	108.18	97.89	103.035	101.42	90.43	95.925
Sitagliptin	NEK2	89.3	95.49	92.395	82.67	90.33	86.5
Sapropterin	NEK2	92.46	94.15	93.305	92.39	94.64	93.515
Prochlorperazine	NEK2	67.72	72.47	70.095	69.61	67.84	68.725
Tranexamic acid	NEK2	60.72	84.19	72.455	72.06	98.52	85.29
Pentoxifylline	NEK2	91.06	90.35	90.705	86.43	89.78	88.105
Acyclovir	NEK2	83.95	103.33	93.64	101.4	99.86	100.63
Thioguanine	NEK2	91.41	93.38	92.395	110.57	105.26	107.915
Maraviroc	NEK2	89.78	101.63	95.705	99.97	101.67	100.82
Proflavine	NEK2	104.03	104.24	104.135	48.98	54.15	51.565
Tolmetin	NEK2	120.5	109.96	115.23	112.71	101.47	107.09
Kinetin	NEK2	107.23	106.95	107.09	94.51	93.52	94.015
Mannitol	NEK2	110.81	115.31	113.06	100.39	104.43	102.41
Cephalothin	NEK2	94.64	101.41	98.025	86.91	70.13	78.52
Ganciclovir	NEK2	112.02	110.21	111.115	97.24	81.63	89.435
Triiodothyronine	NEK2	105.26	118.53	111.895	58.43	52.91	55.67
Staurosporine	CDC7	3.705e-08			3.705e-08
Staurosporine	DAPK1	1.559e-09			1.559e-09
Staurosporine	EPHB4	1.271e-07			1.271e-07
Staurosporine	VEGFR2	3.762e-09			3.762e-09
Staurosporine	MEK2	1.877e-08			1.877e-08
Staurosporine	MLK4	1.355e-06			1.355e-06
Staurosporine	MST4	9.541e-09			9.541e-09
Staurosporine	NEK2	9.891e-08			9.891e-08
D4476	CK1d	2.038e-07			2.038e-07
