## Supplementary material for "Structure-based drug repositioning explains ibrutinib as VEGFR2 inhibitor": Bcell assay

### Sheet: Sheet1
Compound	Type of assay								Type of Index
	B-cell efficacy		T-cell efficacy		Cytotoxicity				Therapeutic Index (TI)		Selectivity Index (SI)
	B cell		MLR		WST-1 RPMI 1788		WST-1 Jurkat		WST-1 RPMI 1788/B-cell	WST-1 Jurkat/ B-cell	MLR/B-cell
	IC 50 (µM)		IC 50 (µM)		IC 50 (µM)		IC 50 (µM)
	Mean	SD	Mean	SD	Mean	SD	Mean	SD
Adenosine	>50		>50		>50		>50		1	1	1
Suramin	35.2013	5.54062	29.7633	1.51266	>50		>50		>1.42	>1.42	0.85
Hexachlorophene	5.3426	1.99323	1.41672	1.15358	4.20184	0.874831	5.88491	6.21224	0.79	1.1	0.27
L-Thyroxine	34.0994	5.24215	>50		>50		>50		>1.47	>1.47	1.47
Amodiaquin	0.663903	0.170491	9.77756	1.7364	28.1057	2.92552	26.1766	8.29621	42.33	39.43	14.73
Prochlorperazine	6.11785	1.33699	4.72528	0.118488	9.62593	0.344727	21.8509	5.41461	1.67	3.57	0.77
Proflavine	0.585235	0.0398521	4.38867	0.615779	3.00532	1.65342	5.00163	1.16401	5.14	8.55	7.5
Diethylstilbestrol	31.0748	3.87244	18.4113	0.687191	31.406	3.23547	6.7002	2.76745	1.01	0.22	0.59
Beta-Estradiol	33.9084	0.681594	21.2016	1.54006	35.9304	1.6799	19.5274	3.46813	1.06	0.58	0.63
Nicotinamide	>50		>50		>50		>50		1	1	1
Etravirine	5.90432	0.247396	7.27483	1.41248	7.99641	5.68551	30.4108	2.67733	1.35	5.15	1.23
Triodothyronine	36.8214	0.958674	44.1895	8.21725	>50		>50		> 1.36	>1.36	1.2
Trcilosan	20.8765	11.9194	34.3233	3.22414	27.6546	0.612916	26.1789	3.56338	1.32	1.25	1.64
Ibrutinib	0.00018109	0.000222982	1.00137	0.491493	0.698336	0.181844	14.6846	7.63424	3856.3	81090.2	5529.66
Dasatinib	0.0456194	0.0398196	0.00322738	0.000627816	0.0324464	0.0218195	7.29784	3.6933	0.71	159.97	0.07
Tofacitinib	0.432405	0.399277	0.264457	0.225583	>50		>50		> 115.63	>115.63	0.61
Mycophenolate Mofetyl	0.722673	0.201282	0.120532	0.0682758	0.487309	0.103202	0.551986	0.0713934	0.67	0.76	0.17
Cyclosporine A			0.0451564	0.032072	15.796	8.4104	14.483	9.39964	n.d.	n.d.	n.d.
