## Supplemental Data 1 for "Structure-based drug repositioning explains ibrutinib as VEGFR2 inhibitor"

### Sheet: Sheet1
Target	Disease	PMID
KDR/VEGFR2	Cancer	16336962, 10804084
SCYL1	Cancer	25980818
CDC7	Cancer	26208856
STK33	Cancer	29085482
DPK1	Cancer	28740751
BRSK1	Cancer	25036402
IRAK3	Cancer	28713897
FER	Cancer	25867068
PRKAG2	Cancer	20622004
ILK	Cancer	28791358
NEK2	Cancer	27019372
MAP3K10	Cancer	23178452
MAP2K2	Cancer	26399658
PAK3	Cancer	23162742
WNK2	Cancer	17667937
PTK7	Cancer	28545451
MLK4	Cancer	26637668
EPHB4	Cancer	28993206
CSNK1D	Cancer	26676609
MST4	Cancer	12810671
KDR/VEGFR2	Lymphoma	28324774
DAPK1	Lymphoma	28324774
NEK2	Multiple Myeloma	28324774
PTK7	Leukemia	22898210
CDC7	Lymphoma	22806309
EPHB4	Leukemia	29296810
DAPK1	Inflammatory Bowel disease	20630662, 25963636
KDR/VEGFR2	Psoriasis	19995970, 19563608
MST4	Graves' Disease	28219358
PXK	Lupus Erythematosus	24534757, 25620976
IRAK3	Rheumtoid Arthritis	27698401
